# Non-invasive measurement of neurotransmitter-specific glucose metabolism in the human brain using proton-observed proton-edited ^13^C-MRS (POPE^13^C-MRS)

**DOI:** 10.64898/2026.03.13.711600

**Authors:** Antoine Cherix, Oliver Haermson, Mohamed Tachrount, Jon Campbell, William T Clarke, Jason P Lerch, Charlotte Stagg

## Abstract

Non-invasive measurement of neurotransmitter-specific glucose metabolism in the human brain remains a major challenge, limiting mechanistic insight into excitatory–inhibitory imbalance across neurological and psychiatric disorders. Existing approaches either lack neurotransmitter specificity or require specialised hardware that constrains clinical applicability. Here, we introduce proton-observed proton-edited ^13^C magnetic resonance spectroscopy (POPE^13^C-MRS), an approach that enables non-invasive detection of glutamate, GABA, and lactate metabolism using standard proton MRI hardware. The method combines administration of ^13^C-labelled glucose with targeted proton editing to detect ^1^H-^13^C satellite resonances. Using a cross-species proof-of-concept approach, we demonstrate consistent detection of neurotransmitter-specific ^13^C labelling in mice and feasibility in the human brain at ultra-high field. POPE^13^C-MRS provides a readout of glutamatergic and GABAergic metabolism, enabling in vivo assessment of excitatory-inhibitory metabolic balance. This establishes a means for probing neurometabolic coupling with potential applications in translational and clinical neuroscience.
