## Supplementary material for "Non-invasive measurement of neurotransmitter-specific glucose metabolism in the human brain using proton-observed proton-edited ^13^C-MRS (POPE^13^C-MRS)": Source data

### Sheet: Quantifications
Species: Mouse
	Fractional enrichment (FE)			Basal concentrations [mM]			13C-labelling concentrations [mM]			Norm. 13C labelling [a.u.]			Relative concentration change
Signal	GlxH2	GABAH4	GluH4	GABA	Glutamate (Glu)	Glu/GABA	13C-GABAH4	13C-GluH4	GluH4/GABAH4	13C-GABAH4/FEGlxH2	13C-GluH4/FEGlxH2		LacH3	GlxH2
Mouse 1	0.245178	0.303979	0.161783	3.95733	3.86983	0.977889	1.20295	0.626074	0.520451	4.90641	2.55354		0.0781715	0.00645046
Mouse 2	0.14176	0.513768	0.174993	3.80187	3.44094	0.905065	1.95328	0.60214	0.308271	13.7788	4.2476		0.109426	0.201794
Mouse 3	0.171765	0.278289	0.152326	3.18967	3.24921	1.01867	0.887652	0.494939	0.557582	5.16783	2.88149		0.121745	0.291008
Mouse 4	0.183385	0.334289	0.14095	5.7266	4.96835	0.867591	1.91434	0.700286	0.365811	10.4389	3.81868		0.19365	0.211021
Mouse 5	0.285361	0.391831	0.0379574	5.31283	4.44664	0.836964	2.08173	0.168783	0.0810782	7.29507	0.591471		0.16774	0.392389
Average	0.20549	0.364431	0.133602	4.39766	3.99499	0.921235	1.60799	0.518444	0.366639	8.3174	2.81856		0.134147	0.220532
Standard deviation (SD)	0.0583997	0.0935891	0.0549087	1.07375	0.712432	0.0757353	0.529257	0.208849	0.19044	3.77251	1.42096		0.04628	0.142104
Coefficient of variation (CV)	0.284197	0.256809	0.410988	0.244163	0.178331	0.0822106	0.329142	0.402837	0.519422	0.453569	0.504145		0.344996	0.644368
Species: Human
	Fractional enrichment (FE)				Basal concentrations [mM]			13C-labelling concentrations [mM]			Norm. 13C labelling [a.u.]
	GlxH2 (1H-12C)	GlxH2 (1H-13C)	GABAH4	GluH4	GABA	Glutamate (Glu)	Glu/GABA	13C-GABAH4	13C-GluH4	GluH4/GABAH4	13C-GABAH4/FEGlxH2	13C-GluH4/FEGlxH2
Human 1	0.327079	0.19285	0.210677	0.374131	5.92754	8.69189	1.46636	1.2488	3.25191	2.60403	3.81803	9.94226

### Sheet: J-coupling
Species: Mouse
	Signal:	LacH3
	TE [ms]	J constant
	104.8	123.9
	105.7	125.4
	106.6	123
	107.4	123.7
	96	125.2
	96.8	125.1
	97.6	125.9
	98.4	124.9
	Average	124.638
	SD	0.991301
	Signal:	GlxH2
	TE [ms]	J constant
	68.5	138.5
	69	151.4
	69.5	141.6
	Average	143.833
	SD	6.73375
